# A silent Kv channel subunit shapes PV neuron action potential waveform and short-term synaptic plasticity during high-frequency firing

**DOI:** 10.1101/2025.11.06.686832

**Authors:** Sanika Ganesh, Theresa M. Canty, Bernardo L. Sabatini

**Affiliations:** Howard Hughes Medical Institute, Department of Neurobiology, Harvard Medical School, Boston, MA 02115, USA

**Keywords:** PV neuron, potassium channel, silent subunit, GABAergic, inhibition

## Abstract

Fast-spiking parvalbumin-positive (PV) neurons provide precisely timed, context-dependent inhibition within cortical circuits. PV neuron firing properties are specialized among cortical neurons, suggesting that they express a unique complement of ion channels. Here, we identify the PV-specific silent voltage-gated potassium (Kv) channel subunit Kv6.4 (encoded by *Kcng4*), whose role in cortical PV neuron physiology was previously unknown, as a modulator of both intrinsic and synaptic properties. Kv6.4 does not form functional channels on its own but, as shown in prior work, assembles with Kv2 subunits to create heterotetrameric channel complexes, effectively reducing Kv2-mediated delayed rectifier current. We find that *Kcng4* expression is enriched within a distinct *Pvalb*-expressing subclass in primary somatosensory (S1) and motor (M1) cortex and emerges during postnatal development. In PV neurons, Kv6.4 loss reduces action potential (AP) height and width, hyperpolarizes the threshold and interspike potential, and accelerates AP upstroke particularly during repetitive firing. Kv6.4 loss, potentially due to the changes in AP waveform, also alters GABA release and paired-pulse depression at synapses made by PV onto pyramidal (PYR) neurons. The effects of Kv6.4 loss are amplified during high-frequency firing, within the physiological range of fast-spiking PV neurons, likely due to altered repolarization dynamics that accumulate across successive APs. These findings are thus consistent with the function of Kv6.4 in modifying Kv2-mediated delayed rectifier currents. Hence, Kv6.4 tunes the temporal precision of PV inhibitory output, a feature that may be critical for stable excitation-inhibition ratios and adaptive circuit function underlying learning and behavior.

**Significance Statement:** Voltage-gated ion channels are broadly expressed yet serve cell-type-specific functions. We demonstrate that the Kv6.4 silent subunit is selectively expressed by fast-spiking parvalbumin-positive (PV) inhibitory neurons among cortical neurons. In PV neurons, Kv6.4 modulates action potential (AP) waveform and GABA release onto excitatory neurons in a frequency-dependent manner, well within the physiological range of PV firing. This mechanism is likely important for preserving the temporal precision of inhibition, which is particularly critical for fast-spiking interneuron output. By shaping short-term synaptic plasticity during high-frequency firing, Kv6.4 provides a molecular and cell-type-specific mechanism for context-dependent tuning of inhibition within cortical circuits. This function may be especially relevant for sensory processing, experience-dependent plasticity, and the maintenance of excitation-inhibition ratios *in vivo*.
