## Supplementary material for "A silent Kv channel subunit shapes PV neuron action potential waveform and short-term synaptic plasticity during high-frequency firing": Dataset 1

### Sheet: Fig1E_ISH_M1_S1_Total
	Kcng4+/Pvalb		Pvalb+/Kcng4
	Mean	± SE	Mean	± SE
M1 L2/3	0.1421	0.0174	0.9689	0.0152
M1 5	0.3123	0.0291	0.9696	0.0142
M1 6	0.2758	0.0167	0.7385	0.05
S1 2/3	0.3504	0.0305	0.9569	0.0086
S1 4	0.6985	0.0266	0.9756	0.0085
S1 5	0.2998	0.0265	0.9828	0.0055
S1 6	0.3312	0.0197	0.8319	0.0344
M1	0.25	0.014	0.876	0.025
S1	0.391	0.02	0.951	0.009

### Sheet: Fig1E_ISH_M1_S1_individualBrain
brainNumber	Brain region	Pvalb	Kcng4	Pvalb & Kcng4	Kcng4+/Pvalb	Pvalb+/Kcng4
345	M1	796	247	200	0.251	0.81
	S1	1014	451	432	0.426	0.958
346	M1	759	176	160	0.211	0.909
	S1	1009	366	339	0.336	0.926
347	M1	415	111	101	0.243	0.91
	S1	549	246	241	0.439	0.98
348	M1	564	146	136	0.241	0.932
	S1	755	287	278	0.368	0.969
349	M1	354	114	90	0.254	0.789
	S1	481	176	163	0.339	0.926
350	M1	494	170	157	0.318	0.924
	S1	714	335	316	0.443	0.943
M1 total mean	M1				0.25	0.876
S1 total mean	S1				0.391	0.951
M1 total SE	M1				0.014	0.025
S1 total SE	S1				0.02	0.009

### Sheet: Fig1E_ISH_M1_S1_rawData
brainID	brainNumber	slideNumber	sliceNumber	hemisphereBrainRegion	Pvalb	Kcng4	Pvalb & Kcng4
345_3_01	345	3	1	m1_left_23	16	7	4
345_3_01	345	3	1	m1_left_5	36	10	10
345_3_01	345	3	1	m1_left_6	22	16	4
345_3_01	345	3	1	m1_right_23	24	1	1
345_3_01	345	3	1	m1_right_5	48	14	13
345_3_01	345	3	1	m1_right_6	24	12	7
345_3_01	345	3	1	s1_left_23	22	7	7
345_3_01	345	3	1	s1_left_4	18	16	17
345_3_01	345	3	1	s1_left_5	52	23	22
345_3_01	345	3	1	s1_left_6	16	8	7
345_3_01	345	3	1	s1_right_23	24	10	10
345_3_01	345	3	1	s1_right_4	26	18	17
345_3_01	345	3	1	s1_right_5	58	15	14
345_3_01	345	3	1	s1_right_6	19	4	4
345_3_00	345	3	0	m1_left_23	26	5	5
345_3_00	345	3	0	m1_left_5	41	15	14
345_3_00	345	3	0	m1_left_6	35	17	11
345_3_00	345	3	0	m1_right_23	34	8	8
345_3_00	345	3	0	m1_right_5	52	16	16
345_3_00	345	3	0	m1_right_6	28	18	11
345_3_00	345	3	0	s1_left_23	20	4	3
345_3_00	345	3	0	s1_left_4	31	27	24
345_3_00	345	3	0	s1_left_5	81	30	31
345_3_00	345	3	0	s1_left_6	20	11	9
345_3_00	345	3	0	s1_right_23	21	8	7
345_3_00	345	3	0	s1_right_4	25	23	21
345_3_00	345	3	0	s1_right_5	63	17	14
345_3_00	345	3	0	s1_right_6	23	9	8
345_12_01	345	12	1	m1_left_23	23	2	2
345_12_01	345	12	1	m1_left_5	40	8	8
345_12_01	345	12	1	m1_left_6	40	19	15
345_12_01	345	12	1	m1_right_23	34	7	7
345_12_01	345	12	1	m1_right_5	45	5	5
345_12_01	345	12	1	m1_right_6	28	11	9
345_12_01	345	12	1	s1_left_23	18	6	6
345_12_01	345	12	1	s1_left_4	27	19	19
345_12_01	345	12	1	s1_left_5	49	10	10
345_12_01	345	12	1	s1_left_6	23	7	7
345_12_01	345	12	1	s1_right_23	19	7	7
345_12_01	345	12	1	s1_right_4	38	24	22
345_12_01	345	12	1	s1_right_5	58	17	17
345_12_01	345	12	1	s1_right_6	22	6	6
345_12_00	345	12	0	m1_left_23	41	6	6
345_12_00	345	12	0	m1_left_5	32	12	12
345_12_00	345	12	0	m1_left_6	24	11	8
345_12_00	345	12	0	m1_right_23	28	4	4
345_12_00	345	12	0	m1_right_5	50	15	15
345_12_00	345	12	0	m1_right_6	25	8	5
345_12_00	345	12	0	s1_left_23	19	7	7
345_12_00	345	12	0	s1_left_4	29	26	25
345_12_00	345	12	0	s1_left_5	64	21	21
345_12_00	345	12	0	s1_left_6	26	12	11
345_12_00	345	12	0	s1_right_23	14	7	7
345_12_00	345	12	0	s1_right_4	26	23	23
345_12_00	345	12	0	s1_right_5	44	18	18
345_12_00	345	12	0	s1_right_6	19	11	11
346_3_01	346	3	1	m1_left_23	33	4	4
346_3_01	346	3	1	m1_left_5	39	6	5
346_3_01	346	3	1	m1_left_6	24	7	7
346_3_01	346	3	1	m1_right_23	27	0	0
346_3_01	346	3	1	m1_right_5	40	9	9
346_3_01	346	3	1	m1_right_6	31	7	6
346_3_01	346	3	1	s1_left_23	16	4	3
346_3_01	346	3	1	s1_left_4	26	18	18
346_3_01	346	3	1	s1_left_5	50	9	9
346_3_01	346	3	1	s1_left_6	25	16	7
346_3_01	346	3	1	s1_right_23	32	7	5
346_3_01	346	3	1	s1_right_4	32	21	21
346_3_01	346	3	1	s1_right_5	55	9	9
346_3_01	346	3	1	s1_right_6	16	4	4
346_3_00	346	3	0	m1_left_23	18	4	4
346_3_00	346	3	0	m1_left_5	55	15	15
346_3_00	346	3	0	m1_left_6	35	7	5
346_3_00	346	3	0	m1_right_23	18	4	4
346_3_00	346	3	0	m1_right_5	40	12	12
346_3_00	346	3	0	m1_right_6	30	16	13
346_3_00	346	3	0	s1_left_23	27	10	9
346_3_00	346	3	0	s1_left_4	22	19	19
346_3_00	346	3	0	s1_left_5	79	18	18
346_3_00	346	3	0	s1_left_6	20	12	10
346_3_00	346	3	0	s1_right_23	20	4	4
346_3_00	346	3	0	s1_right_4	29	20	20
346_3_00	346	3	0	s1_right_5	65	12	12
346_3_00	346	3	0	s1_right_6	16	10	6
346_6_01	346	6	1	m1_left_23	29	0	0
346_6_01	346	6	1	m1_left_5	43	11	11
346_6_01	346	6	1	m1_left_6	25	6	5
346_6_01	346	6	1	m1_right_23	23	1	1
346_6_01	346	6	1	m1_right_5	32	7	7
346_6_01	346	6	1	m1_right_6	30	12	11
346_6_01	346	6	1	s1_left_23	23	7	7
346_6_01	346	6	1	s1_left_4	14	9	9
346_6_01	346	6	1	s1_left_5	61	13	13
346_6_01	346	6	1	s1_left_6	29	11	8
346_6_01	346	6	1	s1_right_23	17	8	8
346_6_01	346	6	1	s1_right_4	24	12	11
346_6_01	346	6	1	s1_right_5	63	18	18
346_6_01	346	6	1	s1_right_6	21	9	8
346_6_00	346	6	0	m1_left_23	28	1	1
346_6_00	346	6	0	m1_left_5	37	8	8
346_6_00	346	6	0	m1_left_6	22	5	5
346_6_00	346	6	0	m1_right_23	20	4	4
346_6_00	346	6	0	m1_right_5	47	11	11
346_6_00	346	6	0	m1_right_6	33	19	12
346_6_00	346	6	0	s1_left_23	18	4	4
346_6_00	346	6	0	s1_left_4	27	19	19
346_6_00	346	6	0	s1_left_5	40	10	9
346_6_00	346	6	0	s1_left_6	20	8	8
346_6_00	346	6	0	s1_right_23	23	8	8
346_6_00	346	6	0	s1_right_4	28	19	19
346_6_00	346	6	0	s1_right_5	48	8	8
346_6_00	346	6	0	s1_right_6	23	10	8
347_6_01	347	6	1	m1_left_23	41	5	5
347_6_01	347	6	1	m1_left_5	39	12	12
347_6_01	347	6	1	m1_left_6	30	12	11
347_6_01	347	6	1	m1_right_23	35	1	1
347_6_01	347	6	1	m1_right_5	34	13	13
347_6_01	347	6	1	m1_right_6	19	10	6
347_6_01	347	6	1	s1_left_23	38	17	17
347_6_01	347	6	1	s1_left_4	24	22	21
347_6_01	347	6	1	s1_left_5	62	20	19
347_6_01	347	6	1	s1_left_6	23	7	6
347_6_01	347	6	1	s1_right_23	26	4	4
347_6_01	347	6	1	s1_right_4	28	21	21
347_6_01	347	6	1	s1_right_5	60	28	28
347_6_01	347	6	1	s1_right_6	20	6	6
347_6_00	347	6	0	m1_left_23	28	7	7
347_6_00	347	6	0	m1_left_5	52	11	11
347_6_00	347	6	0	m1_left_6	29	11	7
347_6_00	347	6	0	m1_right_23	31	4	4
347_6_00	347	6	0	m1_right_5	45	14	14
347_6_00	347	6	0	m1_right_6	32	11	10
347_6_00	347	6	0	s1_left_23	26	10	9
347_6_00	347	6	0	s1_left_4	28	18	18
347_6_00	347	6	0	s1_left_5	46	16	16
347_6_00	347	6	0	s1_left_6	14	8	7
347_6_00	347	6	0	s1_right_23	32	13	13
347_6_00	347	6	0	s1_right_4	26	19	19
347_6_00	347	6	0	s1_right_5	69	28	28
347_6_00	347	6	0	s1_right_6	27	9	9
348_3_00	348	3	0	m1_left_23	26	5	5
348_3_00	348	3	0	m1_left_5	41	12	12
348_3_00	348	3	0	m1_left_6	28	10	9
348_3_00	348	3	0	m1_right_23	19	1	1
348_3_00	348	3	0	m1_right_5	50	11	10
348_3_00	348	3	0	m1_right_6	22	13	10
348_3_00	348	3	0	s1_left_23	12	2	2
348_3_00	348	3	0	s1_left_4	28	19	19
348_3_00	348	3	0	s1_left_5	59	21	21
348_3_00	348	3	0	s1_left_6	20	6	6
348_3_00	348	3	0	s1_right_23	23	10	10
348_3_00	348	3	0	s1_right_4	20	15	15
348_3_00	348	3	0	s1_right_5	72	23	23
348_3_00	348	3	0	s1_right_6	23	3	3
348_10_01	348	10	1	m1_left_23	20	4	4
348_10_01	348	10	1	m1_left_5	33	6	6
348_10_01	348	10	1	m1_left_6	33	7	7
348_10_01	348	10	1	m1_right_23	26	3	3
348_10_01	348	10	1	m1_right_5	42	16	15
348_10_01	348	10	1	m1_right_6	33	7	7
348_10_01	348	10	1	s1_left_23	21	4	4
348_10_01	348	10	1	s1_left_4	18	11	11
348_10_01	348	10	1	s1_left_5	71	24	24
348_10_01	348	10	1	s1_left_6	23	3	2
348_10_01	348	10	1	s1_right_23	26	13	12
348_10_01	348	10	1	s1_right_4	30	22	20
348_10_01	348	10	1	s1_right_5	62	16	16
348_10_01	348	10	1	s1_right_6	20	8	8
348_10_00	348	10	0	m1_left_23	27	3	3
348_10_00	348	10	0	m1_left_5	44	19	18
348_10_00	348	10	0	m1_left_6	18	6	4
348_10_00	348	10	0	m1_right_23	31	4	4
348_10_00	348	10	0	m1_right_5	40	8	8
348_10_00	348	10	0	m1_right_6	31	11	10
348_10_00	348	10	0	s1_left_23	22	8	8
348_10_00	348	10	0	s1_left_4	19	10	10
348_10_00	348	10	0	s1_left_5	66	14	14
348_10_00	348	10	0	s1_left_6	14	6	3
348_10_00	348	10	0	s1_right_23	23	8	8
348_10_00	348	10	0	s1_right_4	24	19	18
348_10_00	348	10	0	s1_right_5	45	16	16
348_10_00	348	10	0	s1_right_6	14	6	5
349_6_00	349	6	0	m1_left_23	20	2	2
349_6_00	349	6	0	m1_left_5	39	18	18
349_6_00	349	6	0	m1_left_6	33	14	6
349_6_00	349	6	0	m1_right_23	28	5	5
349_6_00	349	6	0	m1_right_5	35	13	12
349_6_00	349	6	0	m1_right_6	26	7	3
349_6_00	349	6	0	s1_left_23	20	7	6
349_6_00	349	6	0	s1_left_4	25	15	13
349_6_00	349	6	0	s1_left_5	59	8	8
349_6_00	349	6	0	s1_left_6	21	12	9
349_6_00	349	6	0	s1_right_23	4	1	1
349_6_00	349	6	0	s1_right_4	23	16	15
349_6_00	349	6	0	s1_right_5	45	10	10
349_6_00	349	6	0	s1_right_6	25	15	12
349_10_00	349	10	0	m1_left_23	19	1	1
349_10_00	349	10	0	m1_left_5	39	19	15
349_10_00	349	10	0	m1_left_6	24	9	7
349_10_00	349	10	0	m1_right_23	32	5	4
349_10_00	349	10	0	m1_right_5	36	13	12
349_10_00	349	10	0	m1_right_6	23	8	5
349_10_00	349	10	0	s1_left_23	19	5	5
349_10_00	349	10	0	s1_left_4	34	18	18
349_10_00	349	10	0	s1_left_5	75	20	20
349_10_00	349	10	0	s1_left_6	18	4	3
349_10_00	349	10	0	s1_right_23	14	5	5
349_10_00	349	10	0	s1_right_4	14	11	11
349_10_00	349	10	0	s1_right_5	60	21	20
349_10_00	349	10	0	s1_right_6	25	8	7
350_4_01	350	4	1	m1_left_23	21	3	3
350_4_01	350	4	1	m1_left_5	28	11	11
350_4_01	350	4	1	m1_left_6	27	5	4
350_4_01	350	4	1	m1_right_23	16	8	8
350_4_01	350	4	1	m1_right_5	22	3	3
350_4_01	350	4	1	m1_right_6	21	5	5
350_4_01	350	4	1	s1_left_23	26	13	13
350_4_01	350	4	1	s1_left_4	20	13	13
350_4_01	350	4	1	s1_left_5	66	18	18
350_4_01	350	4	1	s1_left_6	15	3	3
350_4_01	350	4	1	s1_right_23	19	13	13
350_4_01	350	4	1	s1_right_4	18	11	11
350_4_01	350	4	1	s1_right_5	53	13	12
350_4_01	350	4	1	s1_right_6	25	8	7
350_6_00	350	6	0	m1_left_23	26	8	7
350_6_00	350	6	0	m1_left_5	34	10	10
350_6_00	350	6	0	m1_left_6	23	7	7
350_6_00	350	6	0	m1_right_23	18	3	3
350_6_00	350	6	0	m1_right_5	44	22	22
350_6_00	350	6	0	m1_right_6	36	13	8
350_6_00	350	6	0	s1_left_23	25	11	11
350_6_00	350	6	0	s1_left_4	21	16	16
350_6_00	350	6	0	s1_left_5	59	26	26
350_6_00	350	6	0	s1_left_6	11	7	5
350_6_00	350	6	0	s1_right_23	15	6	6
350_6_00	350	6	0	s1_right_4	26	21	21
350_6_00	350	6	0	s1_right_5	69	23	22
350_6_00	350	6	0	s1_right_6	14	4	4
350_9_00	350	9	0	m1_left_23	26	4	4
350_9_00	350	9	0	m1_left_5	33	17	16
350_9_00	350	9	0	m1_left_6	28	9	8
350_9_00	350	9	0	m1_right_23	23	3	3
350_9_00	350	9	0	m1_right_5	43	23	23
350_9_00	350	9	0	m1_right_6	25	16	12
350_9_00	350	9	0	s1_left_23	20	6	6
350_9_00	350	9	0	s1_left_4	21	15	15
350_9_00	350	9	0	s1_left_5	61	22	19
350_9_00	350	9	0	s1_left_6	21	13	9
350_9_00	350	9	0	s1_right_23	24	17	14
350_9_00	350	9	0	s1_right_4	20	18	18
350_9_00	350	9	0	s1_right_5	53	28	28
350_9_00	350	9	0	s1_right_6	12	10	6

### Sheet: ISH_M1_S1_Kcnb1
brainNumber	Pvalb & Kcng4	Kcnb1-	Kcnb1+	Kcnb1+/Double
345	632	1	631	0.998
346	499	0	499	1
347	342	0	342	1
348	414	7	407	0.983
349	253	2	251	0.992
350	473	4	469	0.992
Kcnb1 mean				0.994167
Kcnb1 SE				0.00268845

### Sheet: FigS1A_ABC_M1_S1_Total
Region	Pvalb	Kcng4	Pvalb & Kcng4	Kcng4+/Pvalb	Pvalb+/Kcng4
M1_2/3	705	233	209	0.296454	0.896996
M1_5	689	270	259	0.375907	0.959259
M1_6	503	176	165	0.328032	0.9375
S1_Bfd_2/3	300	76	66	0.22	0.868421
S1_Bfd_4	288	136	134	0.465	0.985294
S1_Bfd_5	410	149	147	0.358537	0.986577
S1_Bfd_6	282	76	75	0.265957	0.986842
M1 total mean	1897	679	633	0.333685	0.932253
S1 total mean	1280	437	422	0.329688	0.965675

### Sheet: FigS1B_ABC_Supertype_S1bfd
Supertype: S1bfd	Kcng4	Pvalb
173	0	16
174	1	8
175	0	3
176	2	7
177	1	21
178	10	28
179	0	0
180	0	0
181	0	0
182	0	0
183	1	6
184	0	10
185	0	1
186	0	1
187	0	8
188	0	0
189	0	0
190	0	3
191	0	0
192	0	1
193	0	0
194	0	0
195	0	0
196	0	0
197	0	0
198	0	0
199	7	85
200	0	9
201	1	5
202	0	3
203	0	0
204	2	10
205	2	15
206	0	1
207	300	605
208	35	91
209	0	6
210	0	5
211	0	0
212	64	108
213	0	1
214	0	43
215	0	0
216	0	0
217	4	34
218	0	4
219	0	0
220	2	73
221	1	28
222	1	18
223	3	34
224	1	14
225	0	0
226	1	7
227	0	1
228	0	2
229	2	12
230	0	0
231	0	0
232	0	0
