## Supplementary material for "A silent Kv channel subunit shapes PV neuron action potential waveform and short-term synaptic plasticity during high-frequency firing": Dataset 2

### Sheet: Intrinsic_Properties
		PV-Cre	WT/WT	Kcng4-Cre	Cre/WT	Kcng4-Cre	Cre/Cre
		n = 18 cells, 4 mice		n = 16 cells, 4 mice		n = 20 cells, 4 mice
Property	Property Details	Mean	± SE	Mean	± SE	Mean	± SE	Units	p (ANOVA)	p (WT/WT vs Cre/WT)	p (WT/WT vs Cre/Cre)	p (Cre/WT vs Cre/Cre)
AP height	2nd AP	85.052	0.9968	82.837	1.0962	81.439	0.95125	mV	0.0412	0.29748	0.032468	0.59728
AP peak	2nd AP	15.056	1.0067	12.902	1.0736	11.679	1.0142	mV	0.0665	0.33236	0.0548	0.68447
AP threshold	2nd AP	-41.378	0.74471	-41.671	0.84391	-42.749	0.51388	mV	0.3251	0.955	0.33111	0.52259
AP half-width	2nd AP	0.22463	0.0060487	0.22937	0.011703	0.19603	0.0059069	ms	0.0074	0.91091	0.030082	0.012532
AP max. slope	2nd AP	450.41	14.497	431.92	25.025	474.7	19.225	V/S	0.3118	0.79609	0.64522	0.28624
Interspike potential	2nd AP	-69.545	0.85746	-68.814	0.82801	-71.865	0.71539	mV	0.0223	0.80518	0.097635	0.025745
AP height	10th AP	85.87	0.90783	83.484	1.1903	82.444	0.87619	mV	0.0442	0.22729	0.037802	0.73848
AP peak	10th AP	15.557	0.93538	13.377	1.1415	12.631	0.85295	mV	0.0879	0.27754	0.081222	0.85052
AP threshold	10th AP	-42.141	0.81184	-41.997	0.57762	-44.137	0.59817	mV	0.0455	0.98824	0.090486	0.075726
AP half-width	10th AP	0.22755	0.0067751	0.2305	0.011258	0.19666	0.005182	ms	0.004	0.96285	0.014741	0.0091289
AP max. slope	10th AP	452.02	11.982	432.02	22.332	488.23	13.395	V/S	0.0467	0.66568	0.23315	0.042262
Interspike potential	10th AP	-69.246	0.89577	-68.528	0.72804	-71.642	0.63706	mV	0.0127	0.79326	0.06571	0.015413
AHP amplitude	600 pA	-4.0101	0.41225	-3.9778	0.41214	-3.6366	0.55045	mV	0.8199	0.99881	0.83698	0.86982
Sag amplitude	-200 pA	1.4222	0.11452	1.3691	0.11789	1.3251	0.14512	mV	0.8624	0.95711	0.84961	0.9691
Resting Vm	mean	-74.647	1.0164	-74.094	1.364	-73.545	0.8755	mV	0.7578	0.93317	0.73704	0.93113
Resting Vm	median	-74.682	1.0182	-74.123	1.3627	-73.579	0.88241	mV	0.7586	0.93208	0.73785	0.93274
Series resistance		11.11	0.40436	11.182	0.56147	10.71	0.36366	MΩ	0.7065	0.99317	0.78554	0.73079
Membrane resistance		71.138	5.9401	67.37	5.8564	63.935	5.7829	MΩ	0.6758	0.89918	0.64983	0.91145
Membrane capacitance		69.591	4.6564	65.397	3.5798	61.254	3.2949	pF	0.3053	0.74036	0.27307	0.73501
Statistical analysis: one-way ANOVA and Tukey–Kramer post hoc multiple comparisons

### Sheet: IV_IF
Plot	P (rANOVA, GG)
I-V	0.532
I-FR	0.351
Statistical analysis: repeated-measures ANOVA (Greenhouse-Geisser corrected)
