## Supplementary material for "A silent Kv channel subunit shapes PV neuron action potential waveform and short-term synaptic plasticity during high-frequency firing": Dataset 3

### Sheet: Sheet1
		PV-Cre	WT/WT	Kcng4-Cre	Cre/Cre
		n = 11 pairs, 9 mice		n = 10 pairs, 8 mice
		7M, 4F		5M, 5F
Property	Property Details	Mean	± SE	Mean	± SE	Units	P (t-test)		P (rANOVA, GG)
IPSC peak amplitude_i		0.6067	0.1479	0.5744	0.1181	nA	0.868		N/A
IPSC peak amplitude_g		0.1785	0.0478	0.2173	0.0455	nS	0.5654		N/A
PPR_i	Δt = 10 ms	0.5185	0.0314	0.675	0.0349	N/A	0.0034		N/A
PPR_i	Δt = 20 ms	0.5018	0.0355	0.6029	0.0164	N/A	0.022		N/A
PPR_i	Δt = 50 ms	0.546	0.0375	0.6768	0.0605	N/A	0.076		N/A
PPR_i	Δt = 100 ms	0.5721	0.0417	0.6921	0.0663	N/A	0.135		N/A
PPR_i	Δt = 200 ms	0.6776	0.0266	0.6045	0.0512	N/A	0.209		N/A
PPR_i	Δt = 500 ms	0.694	0.0468	0.7239	0.0604	N/A	0.697		N/A
PPR_i	Δt = 1000 ms	0.8309	0.0253	0.7817	0.0419	N/A	0.317	PPR_i (Δt)	0.031893
PPR_g	Δt = 10 ms	0.5211	0.0359	0.6865	0.0382	N/A	0.005		N/A
PPR_g	Δt = 20 ms	0.4804	0.0354	0.5711	0.0204	N/A	0.043		N/A
PPR_g	Δt = 50 ms	0.5162	0.035	0.6401	0.0647	N/A	0.1		N/A
PPR_g	Δt = 100 ms	0.5386	0.0416	0.6569	0.0738	N/A	0.169		N/A
PPR_g	Δt = 200 ms	0.6475	0.0297	0.5661	0.0534	N/A	0.188		N/A
PPR_g	Δt = 500 ms	0.6651	0.0481	0.6906	0.0649	N/A	0.754		N/A
PPR_g	Δt = 1000 ms	0.8102	0.0285	0.7501	0.0455	N/A	0.268	PPR_g (Δt)	0.037662
Normalized amplitude_i	Δt = 10 ms, AP = 1	1	0	1	0	N/A	N/A		N/A
Normalized amplitude_i	Δt = 10 ms, AP = 2	0.8562	0.0501	0.894	0.0297	N/A	0.534		N/A
Normalized amplitude_i	Δt = 10 ms, AP = 3	0.6461	0.025	0.7841	0.0514	N/A	0.022		N/A
Normalized amplitude_i	Δt = 10 ms, AP = 4	0.5629	0.052	0.6328	0.0429	N/A	0.319		N/A
Normalized amplitude_i	Δt = 10 ms, AP = 5	0.4862	0.038	0.5876	0.0351	N/A	0.066	5p_i (10 ms)	0.16223
Normalized amplitude_g	Δt = 10 ms, AP = 1	1	0	1	0	N/A	N/A		N/A
Normalized amplitude_g	Δt = 10 ms, AP = 2	0.8341	0.0553	0.8792	0.0341	N/A	0.505		N/A
Normalized amplitude_g	Δt = 10 ms, AP = 3	0.6146	0.027	0.757	0.059	N/A	0.035		N/A
Normalized amplitude_g	Δt = 10 ms, AP = 4	0.5311	0.054	0.5943	0.0496	N/A	0.402		N/A
Normalized amplitude_g	Δt = 10 ms, AP = 5	0.4539	0.037	0.5488	0.0421	N/A	0.106	5p_g (10 ms)	0.2187
Normalized amplitude_i	Δt = 20 ms, AP = 1	1	0	1	0	N/A	N/A		N/A
Normalized amplitude_i	Δt = 20 ms, AP = 2	0.6922	0.0362	0.739	0.0508	N/A	0.456		N/A
Normalized amplitude_i	Δt = 20 ms, AP = 3	0.4634	0.0251	0.5332	0.038	N/A	0.135		N/A
Normalized amplitude_i	Δt = 20 ms, AP = 4	0.4153	0.0371	0.4766	0.0436	N/A	0.295		N/A
Normalized amplitude_i	Δt = 20 ms, AP = 5	0.381	0.0291	0.3994	0.0189	N/A	0.609	5p_i (20 ms)	0.59315
Normalized amplitude_g	Δt = 20 ms, AP = 1	1	0	1	0	N/A	N/A		N/A
Normalized amplitude_g	Δt = 20 ms, AP = 2	0.6696	0.0363	0.7086	0.0574	N/A	0.565		N/A
Normalized amplitude_g	Δt = 20 ms, AP = 3	0.4303	0.0195	0.4952	0.0428	N/A	0.171		N/A
Normalized amplitude_g	Δt = 20 ms, AP = 4	0.3854	0.0367	0.4391	0.0475	N/A	0.378		N/A
Normalized amplitude_g	Δt = 20 ms, AP = 5	0.3501	0.0289	0.3627	0.0235	N/A	0.742	5p_g (20 ms)	0.67528
Normalized amplitude_i	Δt = 50 ms, AP = 1	1	0	1	0	N/A	N/A		N/A
Normalized amplitude_i	Δt = 50 ms, AP = 2	0.6601	0.0586	0.6374	0.0412	N/A	0.759		N/A
Normalized amplitude_i	Δt = 50 ms, AP = 3	0.4629	0.026	0.5394	0.0348	N/A	0.091		N/A
Normalized amplitude_i	Δt = 50 ms, AP = 4	0.4034	0.0458	0.4635	0.035	N/A	0.318		N/A
Normalized amplitude_i	Δt = 50 ms, AP = 5	0.3508	0.0368	0.4313	0.0313	N/A	0.115	5p_i (50 ms)	0.39658
Normalized amplitude_g	Δt = 50 ms, AP = 1	1	0	1	0	N/A	N/A		N/A
Normalized amplitude_g	Δt = 50 ms, AP = 2	0.646	0.0709	0.6029	0.0428	N/A	0.617		N/A
Normalized amplitude_g	Δt = 50 ms, AP = 3	0.4351	0.0248	0.5009	0.0409	N/A	0.177		N/A
Normalized amplitude_g	Δt = 50 ms, AP = 4	0.3748	0.0447	0.4274	0.039	N/A	0.391		N/A
Normalized amplitude_g	Δt = 50 ms, AP = 5	0.3223	0.0359	0.3969	0.0349	N/A	0.154	5p_g (50 ms)	0.40833
Normalized amplitude_i	Δt = 100 ms, AP = 1	1	0	1	0	N/A	N/A		N/A
Normalized amplitude_i	Δt = 100 ms, AP = 2	0.6284	0.0732	0.6778	0.0255	N/A	0.547		N/A
Normalized amplitude_i	Δt = 100 ms, AP = 3	0.5772	0.0774	0.5407	0.0178	N/A	0.665		N/A
Normalized amplitude_i	Δt = 100 ms, AP = 4	0.4453	0.0455	0.4374	0.0221	N/A	0.881		N/A
Normalized amplitude_i	Δt = 100 ms, AP = 5	0.4906	0.076	0.4136	0.0274	N/A	0.37	5p_i (100 ms)	0.45524
Normalized amplitude_g	Δt = 100 ms, AP = 1	1	0	1	0	N/A	N/A		N/A
Normalized amplitude_g	Δt = 100 ms, AP = 2	0.6022	0.0755	0.6402	0.0314	N/A	0.659		N/A
Normalized amplitude_g	Δt = 100 ms, AP = 3	0.5507	0.0833	0.5013	0.0245	N/A	0.592		N/A
Normalized amplitude_g	Δt = 100 ms, AP = 4	0.4166	0.0455	0.3989	0.0228	N/A	0.74		N/A
Normalized amplitude_g	Δt = 100 ms, AP = 5	0.4643	0.0806	0.3768	0.0304	N/A	0.34	5p_g (100 ms)	0.46898
Series resistance		18.9319	0.8976	20.4026	1.5069	MΩ	0.402		N/A
Membrane resistance		210.9	20.4976	204.113	11.8019	MΩ	0.783		N/A
Membrane capacitance		285.577	19.7577	289.144	13.3299	pF	0.885		N/A
Membrane time constant	Tau	4.6386	0.1684	5.173	0.3015	ms	0.1293		N/A
Statistical analysis: unpaired two-tailed t-tests and repeated-measures ANOVA (Greenhouse-Geisser corrected)
